# The Rab7-Epg5 and Rab39-ema modules cooperatively position autophagosomes for efficient lysosomal fusions

**DOI:** 10.1101/2024.08.16.608254

**Authors:** Attila Boda, Villő Balázs, Anikó Nagy, Dávid Hargitai, Mónika Lippai, Zsófia Simon-Vecsei, Márton Molnár, Fanni Fürstenhoffer, Gábor Juhász, Péter Lőrincz

## Abstract

Macroautophagy, a major self-degradation pathway in eukaryotic cells, utilizes autophagosomes to transport self-material to lysosomes for degradation. While microtubular transport is crucial for the proper function of autophagy, the exact roles of factors responsible for positioning autophagosomes remain incompletely understood. In this study, we performed a loss-of-function genetic screen targeting genes potentially involved in microtubular motility. A genetic background that blocks autophagosome-lysosome fusions was used to accurately analyze autophagosome positioning. We discovered that pre-fusion autophagosomes move towards the non-centrosomal microtubule organizing center (ncMTOC) in *Drosophila* fat cells, which requires a dynein-dynactin complex. This process is regulated by the small GTPases Rab7 and Rab39 together with their adaptors: Epg5 and ema, respectively. The dynein-dependent movement of vesicles toward the nucleus/ncMTOC is essential for efficient autophagosomal fusions with lysosomes and subsequent degradation. Remarkably, altering the balance of kinesin and dynein motors changes the direction of autophagosome movement, indicating a competitive relationship where normally dynein-mediated transport prevails. Since pre-fusion lysosomes were positioned similarly to autophagosomes, it indicates that pre-fusion autophagosomes and lysosomes converge at the ncMTOC, which increases the efficiency of vesicle fusions.
