## Supplementary material for "The Rab7-Epg5 and Rab39-ema modules cooperatively position autophagosomes for efficient lysosomal fusions": Source data file

### Sheet: Source data
Figure	Panel	Case	p value	Significance rank	Applied statistical test	Post-Hoc test	Sample number
Figure 1	F	control - Vps16A RNAi	<0,0001	****	Unpaired, two-tailed t-test		10 - 10 cells
	G	control - Vps16A RNAi	0.2715	ns	Unpaired, two-tailed t-test		10 - 10 cells
	H	control - Vps16A RNAi	0.0147	*	Two-tailed Mann-Whitney test		10 - 10 cells
	I	luciferase RNAi - αTub84B RNAi	<0,0001	****	Unpaired ordinary one-way ANOVA	Dunnett	10 - 10 cells
		luciferase RNAi - βTub56D RNAi	<0,0001	****			10 - 10 cells
	Q	control - Vps16A RNAi	0.0021	**	Unpaired, two-tailed t-test		10 - 10 cells
	R	control - Shot RNAi/3	0.5923	ns	Two-tailed Mann-Whitney test		10 - 10 cells
	S	control - Shot RNAi/3; Vps16A RNAi	0.0007	***	Unpaired, two-tailed t-test		10 - 10 cells
Figure 2	K	luciferase RNAi - Dhc64C RNAi	0.0023	**	Kruskal-Wallis test	Dunn	10 - 10 cells
		luciferase RNAi - sw RNAi	0.0019	**			10 - 10 cells
		luciferase RNAi - Dlic RNAi	0.0002	***			10 - 10 cells
		luciferase RNAi - robl RNAi	0.0138	*			10 - 10 cells
		luciferase RNAi - DCTN1-p150 RNAi	0.0022	**			10 - 10 cells
		luciferase RNAi - DCTN2-p50 RNAi	0.0004	***			10 - 10 cells
		luciferase RNAi - DCTN4-p62 RNAi	0.0112	*			10 - 10 cells
		luciferase RNAi - Khc RNAi	>0,9999	ns			10 - 10 cells
		luciferase RNAi - Klc RNAi	>0,9999	ns			10 - 10 cells
Figure 3	F	luciferase RNAi - DCTN1-p150 RNAi	<0,0001	****	Unpaired ordinary one-way ANOVA	Dunnett	10 - 10 cells
		luciferase RNAi - Klp98A-3xHA	<0,0001	****			10 - 10 cells
		luciferase RNAi - Klp67A-3xHA	<0,0001	****			10 - 10 cells
		luciferase RNAi - DCTN1-p150 RNAi; Klc RNAi	<0,0001	****			10 - 10 cells
		luciferase RNAi - Khc-nod	0.9981	ns			10 - 10 cells
		luciferase RNAi - DCTN1-p150 RNAi; Khc-nod	<0,0001	****			10 - 10 cells
Figure 4	J	luciferase RNAi - Rab7 RNAi	<0,0001	****	Kruskal-Wallis test	Dunn	10 - 10 cells
		luciferase RNAi - Epg5 RNAi	0.0185	*			10 - 10 cells
		luciferase RNAi - Mon1 RNAi	0.0123	*			10 - 10 cells
		luciferase RNAi - Ccz1 RNAi	0.0468	*			10 - 10 cells
		luciferase RNAi - Rab39 RNAi	<0,0001	****			10 - 10 cells
		luciferase RNAi - ema RNAi	<0,0001	****			10 - 10 cells
		luciferase RNAi - Plekhm1 RNAi	>0,9999	ns			10 - 10 cells
		luciferase RNAi - prd1 RNAi	>0,9999	ns			10 - 10 cells
Figure 5	E	luciferase RNAi - Epg5 RNAi	0.0115	*	Two-tailed Mann-Whitney test		10 - 10 cells
	F	luciferase RNAi - Epg5 RNAi	<0,0001	****	Unpaired, two-tailed t-test		10 - 10 cells
	G	luciferase RNAi - YFP-Rab7; Epg5 RNAi	<0,0001	****	Unpaired, two-tailed t-test		10 - 10 cells
	H	control - Epg5 RNAi	0.0561	ns	Unpaired, two-tailed t-test		10 - 10 cells
Figure 6	I	luciferase RNAi - Dhc64C RNAi	<0,0001	****	Kruskal-Wallis test	Dunn	10 - 10 cells
		luciferase RNAi - Khc RNAi	>0,9999	ns			10 - 10 cells
		luciferase RNAi - Rab7 RNAi	0.0412	*			10 - 10 cells
		luciferase RNAi - Epg5 RNAi	0.0295	*			10 - 10 cells
		luciferase RNAi - Rab39 RNAi	0.0008	***			10 - 10 cells
		luciferase RNAi - ema RNAi	0.0315	*			10 - 10 cells
Figure 7	K	control - Vps16A RNAi	<0,0001	****	Two-tailed Mann-Whitney test		10 - 10 cells
	L	luciferase RNAi - Epg5 RNAi	0.9969	ns	Unpaired ordinary one-way ANOVA	Dunnett	10 - 10 cells
		luciferase RNAi - Dhc64C RNAi	<0,0001	****			10 - 10 cells
		luciferase RNAi - Khc RNAi	0.4673	ns			10 - 10 cells
		luciferase RNAi - Rab7 RNAi	<0,0001	****			10 - 10 cells
		luciferase RNAi - Rab39 RNAi	<0,0001	****			10 - 10 cells
		luciferase RNAi - ema RNAi	0.0016	**			10 - 10 cells
		luciferase RNAi - Rab2 RNAi	<0,0001	****			10 - 10 cells
		luciferase RNAi - Arl8 RNAi	0.9996	ns			10 - 10 cells
Figure 8	E	luciferase RNAi - Epg5 RNAi	0.7458	ns	Unpaired, two-tailed t-test		10 - 10 cells
	F	luciferase RNAi - Epg5 RNAi	<0,0001	****	Unpaired, two-tailed t-test		10 - 10 cells
	G	control - Epg5 RNAi	<0,0001	****	Two-tailed Mann-Whitney test		10 - 10 cells
	H	control - Epg5 RNAi	<0,0001	****	Two-tailed Mann-Whitney test		10 - 10 cells
Figure 9	I	luciferase RNAi - Dhc64C RNAi	0.0001	***	Kruskal-Wallis test	Dunn	10 - 10 cells
		luciferase RNAi - sw RNAi	0.0148	*			10 - 10 cells
		luciferase RNAi - Dlic RNAi	0.0034	**			10 - 10 cells
		luciferase RNAi - robl RNAi	0.0007	***			10 - 10 cells
		luciferase RNAi - DCTN1-p150 RNAi	<0,0001	****			10 - 10 cells
	J	luciferase RNAi - Khc RNAi	<0,0001	****	Unpaired ordinary one-way ANOVA	Dunnett	10 - 10 cells
		luciferase RNAi - Klc RNAi	0.0013	**			10 - 10 cells
	K	luciferase RNAi - Dhc64C RNAi	0.0049	**	Unpaired ordinary one-way ANOVA	Dunnett	10 - 10 cells
		luciferase RNAi - sw RNAi	0.0166	*			10 - 10 cells
		luciferase RNAi - Dlic RNAi	0.0003	***			10 - 10 cells
		luciferase RNAi - robl RNAi	0.0035	**			10 - 10 cells
		luciferase RNAi - DCTN1-p150 RNAi	0.0002	***			10 - 10 cells
	L	luciferase RNAi - Shot RNAi	0.0001	***	Unpaired ordinary one-way ANOVA	Dunnett	10 - 10 cells
		luciferase RNAi - Khc RNAi	0.9977	ns			10 - 10 cells
		luciferase RNAi - Klc RNAi	0.6911	ns			10 - 10 cells
Figure 10	H	luciferase RNAi - Shot RNAi	0.4345	ns	Kruskal-Wallis test	Dunn	10 - 10 cells
		luciferase RNAi - Khc RNAi	>0,9999	ns			10 - 10 cells
		luciferase RNAi - Dhc64C RNAi	0.0223	*			10 - 10 cells
		luciferase RNAi - DCTN1-p150 RNAi	0.0006	***			10 - 10 cells
		luciferase RNAi - Rab7 RNAi	<0,0001	****			10 - 10 cells
		luciferase RNAi - Epg5 RNAi	<0,0001	****			10 - 10 cells
Figure 1—figure supplement 1	H	control - Vps16A RNAi	<0,0001	****	Unpaired, two-tailed t-test		10 - 10 cells
	I	control - Vps16A RNAi	<0,0001	****	Unpaired, two-tailed t-test		10 - 10 cells
	J	control - Vps16A RNAi	<0,0001	****	Unpaired, two-tailed t-test		10 - 10 cells
	K	luciferase RNAi - Atg8a RNAi	0.0061	**	Kruskal-Wallis test	Dunn	10 - 10 cells
		luciferase RNAi - Atg1 RNAi	<0,0001	****			10 - 10 cells
Figure 2—figure supplement 1	R	luciferase RNAi - Dhc64C RNAi/2	0.0002	***	Kruskal-Wallis test	Dunn	10 - 10 cells
		luciferase RNAi - DCTN1-p150 RNAi/2	0.0001	***			10 - 10 cells
		luciferase RNAi - DCTN2-p50 RNAi/2	<0,0001	****			10 - 10 cells
		luciferase RNAi - DCTN1-p150Δ	0.0072	**			10 - 10 cells
		luciferase RNAi - DCTN2-p50	0.0175	*			10 - 10 cells
	S	luciferase RNAi - Dlc90F RNAi	<0,0001	****	Unpaired ordinary one-way ANOVA	Dunnett	10 - 10 cells
		luciferase RNAi - cpa RNAi	<0,0001	****			10 - 10 cells
	T	luciferase RNAi - Dhc64C RNAi	0.0215	*	Kruskal-Wallis test	Dunn	10 - 10 cells
		luciferase RNAi - Dlic RNAi	0.0004	***			10 - 10 cells
		luciferase RNAi - DCTN1-p150 RNAi	0.0089	**			10 - 10 cells
		luciferase RNAi - Khc RNAi	>0,9999	ns			10 - 10 cells
		luciferase RNAi - Klc RNAi	>0,9999	ns			10 - 10 cells
	U	luciferase RNAi - Dhc64C RNAi	0.0006	***	Kruskal-Wallis test	Dunn	10 - 10 cells
		luciferase RNAi - Dlic RNAi	0.0008	***			10 - 10 cells
		luciferase RNAi - DCTN1-p150 RNAi	0.0001	***			10 - 10 cells
	V	luciferase RNAi - Girdin RNAi	0.0142	*	Kruskal-Wallis test	Dunn	10 - 10 cells
		luciferase RNAi - Lis-1 RNAi	<0,0001	****			10 - 10 cells
Figure 4—figure supplement 1	G	luciferase RNAi - Rab39 RNAi/2	<0,0001	****	Unpaired, two-tailed t-test		10 - 10 cells
	H	luciferase RNAi - Rab7 RNAi	0.0004	***	Unpaired ordinary one-way ANOVA	Dunnett	10 - 10 cells
		luciferase RNAi - Rab39 RNAi	<0,0001	****			10 - 10 cells
		luciferase RNAi - ema RNAi	<0,0001	****			10 - 10 cells
	I	luciferase RNAi - Rab39 RNAi	<0,0001	****	Unpaired, two-tailed t-test		10 - 10 cells
Figure 4—figure supplement 2	G	luciferase RNAi - Rab2 RNAi	>0,9999	ns	Kruskal-Wallis test	Dunn	10 - 10 cells
		luciferase RNAi - Rab5 RNAi	>0,9999	ns			10 - 10 cells
		luciferase RNAi - Rab14 RNAi	>0,9999	ns			10 - 10 cells
		luciferase RNAi - Arl8 RNAi	0.2154	ns			10 - 10 cells
		luciferase RNAi - Rab11 RNAi	<0,0001	****			10 - 10 cells
	H	luciferase RNAi - Rab11 RNAi	0.0004	***	Unpaired, two-tailed t-test		10 - 10 cells
Figure 4—figure supplement 3	N	luciferase RNAi - YFP-Rab7	>0,9999	ns	Kruskal-Wallis test	Dunn	10 - 10 cells
		luciferase RNAi - YFP-Rab7[Q67L]	>0,9999	ns			10 - 10 cells
		luciferase RNAi - YFP-Rab2	>0,9999	ns			10 - 10 cells
		luciferase RNAi - YFP-Rab2[Q65L]	>0,9999	ns			10 - 10 cells
		luciferase RNAi - YFP-Rab39	>0,9999	ns			10 - 10 cells
		luciferase RNAi - YFP-Rab39[Q69L]	>0,9999	ns			10 - 10 cells
		luciferase RNAi - YFP-Rab11	>0,9999	ns			10 - 10 cells
		luciferase RNAi - YFP-Rab11[Q70L]	>0,9999	ns			10 - 10 cells
		luciferase RNAi - GFP-Rab5	>0,9999	ns			10 - 10 cells
		luciferase RNAi - YFP-Rab5[Q88L]	>0,9999	ns			10 - 10 cells
		luciferase RNAi - YFP-Rab14	0.0504	ns			10 - 10 cells
Figure 5—figure supplement 1	E	luciferase RNAi - Epg5 RNAi	0.7217	ns	Two-tailed Mann-Whitney test		512 - 461 endosomes
	F	luciferase RNAi - Epg5 RNAi	0.3196	ns	Unpaired, two-tailed t-test		10 - 10 cells
	G	luciferase RNAi - Epg5 RNAi	0.7993	ns	Two-tailed Mann-Whitney test		496 - 461 endosomes
	H	luciferase RNAi - Epg5 RNAi	0.4907	ns	Unpaired, two-tailed t-test		10 - 10 cells
	I	luciferase RNAi - Epg5 RNAi	0.8041	ns	Unpaired, two-tailed t-test		15 - 15 cells
	J	luciferase RNAi - Epg5 RNAi	0.2851	ns	Two-tailed Mann-Whitney test		422 - 397 lysosomes
	K	luciferase RNAi - Epg5 RNAi	0.5279	ns	Unpaired, two-tailed t-test		10 - 10 cells
Figure 9—figure supplement 1	D	luciferase RNAi - Rab7 RNAi	>0,9999	ns	Unpaired ordinary one-way ANOVA	Dunnett	10 - 10 cells
		luciferase RNAi - Rab39 RNAi	<0,0001	****			10 - 10 cells
		luciferase RNAi - ema RNAi	0.7883	ns			10 - 10 cells
	E	luciferase RNAi - Rab7 RNAi	<0,0001	****	Unpaired ordinary one-way ANOVA	Dunnett	10 - 10 cells
		luciferase RNAi - Rab39 RNAi	0.3793	ns			10 - 10 cells
		luciferase RNAi - ema RNAi	0.5884	ns			10 - 10 cells
Figure 10—figure supplement 1	G	luciferase RNAi - Shot RNAi	>0,9999	ns	Kruskal-Wallis test	Dunn	10 - 10 cells
		luciferase RNAi - Khc RNAi	>0,9999	ns			10 - 10 cells
		luciferase RNAi - Dhc64C RNAi	0.0284	*			10 - 10 cells
		luciferase RNAi - Rab7 RNAi	0.0046	**			10 - 10 cells
		luciferase RNAi - Epg5 RNAi	0.0008	***			10 - 10 cells
	I	luciferase RNAi - Vps16A RNAi	<0,0001	****	Two-tailed Mann-Whitney test		10 - 10 cells
	J	luciferase RNAi - Vps16A RNAi	<0,0001	****	Unpaired, two-tailed t-test		10 - 10 cells
	K	luciferase RNAi - Vps16A RNAi	0.0003	***	Unpaired, two-tailed t-test		10 - 10 cells
