## Supplementary Table 1 (xlsx) for "The Rab7-Epg5 and Rab39-ema modules cooperatively position autophagosomes for efficient lysosomal fusions"

### Sheet: Vps16A Ri Screen
					nucleus				mCherry-Atg8a
									perinuclear
									peripheral
									dispersed
									ectopic ncMTOC
									no autophagosomes
RNAi	Stock #	Source	FlyBase ID	Type	Screen				Note
control
luciferase RNAi JF	31603	Bloomington Drosophila Stock Center	FBst0031603	-
Cytoplasmic dyneins and dynactins
Dhc64C RNAi HMS	36698	Bloomington Drosophila Stock Center	FBst0036698	DHC
Dhc64C RNAi JF	28749	Bloomington Drosophila Stock Center	FBst0028749	DHC
Dhc64C RNAi GL	36583	Bloomington Drosophila Stock Center	FBst0036583	DHC
Dhc64C RNAi GD	28053	Vienna Drosophila Resource Center	FBst0457266	DHC
btv RNAi JF	28373	Bloomington Drosophila Stock Center	FBst0028373	DHC
btv RNAi GD	19323	Vienna Drosophila Resource Center	FBst0453485	DHC
btv RNAi KK	105152	Vienna Drosophila Resource Center	FBst0476980	DHC
sw RNAi GD	48334	Vienna Drosophila Resource Center	FBst0467855	DIC
sw RNAi HM	30505	Bloomington Drosophila Stock Center	FBst0030505	DIC					small cells
sw RNAi KK	101559	Vienna Drosophila Resource Center	FBst0473432	DIC
Dlic RNAi R-4	1938R-4	Fly Stocks of National Institute of Genetics (Nig-Fly)	FBal0272979	DLIC
Dlic RNAi HMS	66981	Bloomington Drosophila Stock Center	FBst0066981	DLIC
robl RNAi JF	31977	Bloomington Drosophila Stock Center	FBst0031977	DLC
robl37BC RNAi HMC	64860	Bloomington Drosophila Stock Center	FBst0064860	DLC
robl62A RNAi HMJ	54813	Bloomington Drosophila Stock Center	FBst0054813	DLC
Dlc90F RNAi HMC	65189	Bloomington Drosophila Stock Center	FBst0065189	DLC
Dlc90F RNAi GD	31749	Vienna Drosophila Resource Center	FBst0459192	DLC
Dlc90F RNAi GD	31750	Vienna Drosophila Resource Center	FBst0459194	DLC
Cdlc2+ctp RNAi HMS	42862	Bloomington Drosophila Stock Center	FBst0042862	DLC					small cells
ctp RNAi HMS	44044	Bloomington Drosophila Stock Center	FBst0044044	DLC
Dnali1 RNAi HMS	63031	Bloomington Drosophila Stock Center	FBst0063031	DLC
ODA-Dnal1 RNAi HMC	53295	Bloomington Drosophila Stock Center	FBst0053295	DLC
ODA-Dnal1 RNAi HMJ	63590	Bloomington Drosophila Stock Center	FBst0063590	DLC					small cells
DCTN1-p150 RNAi GD	3785	Vienna Drosophila Resource Center	FBst0462197	dynactin
DCTN1-p150 RNAi JF	27721	Bloomington Drosophila Stock Center	FBst0027721	dynactin
DCTN1-p150 RNAi AP	24760	Bloomington Drosophila Stock Center	FBst0024760	dynactin
DCTN1-p150 RNAi AP	24761	Bloomington Drosophila Stock Center	FBst0024761	dynactin
Dred RNAi HMJ	50914	Bloomington Drosophila Stock Center	FBst0050914	dynactin
DCTN2-p50 RNAi HMJ	63693	Bloomington Drosophila Stock Center	FBst0063693	dynactin
DCTN2-p50 RNAi HM	28596	Bloomington Drosophila Stock Center	FBst0028596	dynactin
DCTN4-p62 RNAi HMJ	60499	Bloomington Drosophila Stock Center	FBst0060499	dynactin
DCTN5-p25 RNAi HM	30491	Bloomington Drosophila Stock Center	FBst0030491	dynactin
DCTN6-p27 RNAi HMC	64679	Bloomington Drosophila Stock Center	FBst0064679	dynactin
cpa RNAi HMS	41685	Bloomington Drosophila Stock Center	FBst0041685	dynactin
cpa RNAi JF	31124	Bloomington Drosophila Stock Center	FBst0031124	dynactin
cpb RNAi JF	26298	Bloomington Drosophila Stock Center	FBst0026298	dynactin
cpb RNAi HMS	41952	Bloomington Drosophila Stock Center	FBst0041952	dynactin
cpb RNAi HMJ	50954	Bloomington Drosophila Stock Center	FBst0050954	dynactin
Arp1 RNAi GD	26007	Vienna Drosophila Resource Center	FBst0456177	dynactin
Arp1 RNAi KK	100752	Vienna Drosophila Resource Center	FBst0472625	dynactin
Arp10 RNAi HMC	64570	Bloomington Drosophila Stock Center	FBst0064570	dynactin
Kinesins
Khc RNAi JF	25898	Bloomington Drosophila Stock Center	FBst0025898	kinesin motor					small cells
Khc RNAi GL	35409	Bloomington Drosophila Stock Center	FBst0035409	kinesin motor
Khc RNAi HMS	35770	Bloomington Drosophila Stock Center	FBst0035770	kinesin motor
Khc RNAi GD	44337	Vienna Drosophila Resource Center	FBst0465523	kinesin motor
Khc-73 RNAi HMS	36733	Bloomington Drosophila Stock Center	FBst0036733	kinesin motor
Khc-73 RNAi GL	38191	Bloomington Drosophila Stock Center	FBst0038191	kinesin motor
Khc-73 RNAi KK	105984	Vienna Drosophila Resource Center	FBst0477810	kinesin motor
Kif3C RNAi HMS	40886	Bloomington Drosophila Stock Center	FBst0040886	kinesin motor
Kif19A RNAi GD	36459	Vienna Drosophila Resource Center	FBst0461698	kinesin motor
Kif19A RNAi KK	106569	Vienna Drosophila Resource Center	FBst0478393	kinesin motor
Klp3A RNAi HMS	40944	Bloomington Drosophila Stock Center	FBst0040944	kinesin motor
Klp3A RNAi GL	43230	Bloomington Drosophila Stock Center	FBst0043230	kinesin motor
Klp10A RNAi GD	41534	Vienna Drosophila Resource Center	FBst0464150	kinesin motor
Klp31E RNAi HMS	40943	Bloomington Drosophila Stock Center	FBst0040943	kinesin motor
Klp31E RNAi GL	35473	Bloomington Drosophila Stock Center	FBst0035473	kinesin motor
Klp54D RNAi HMJ	63533	Bloomington Drosophila Stock Center	FBst0063533	kinesin motor
Klp54D RNAi GL	36577	Bloomington Drosophila Stock Center	FBst0036577	kinesin motor
Klp59C RNAi HMC	64673	Bloomington Drosophila Stock Center	FBst0064673	kinesin motor
Klp59C RNAi GL	35596	Bloomington Drosophila Stock Center	FBst0035596	kinesin motor
Klp59D RNAi HMC	64657	Bloomington Drosophila Stock Center	FBst0064657	kinesin motor
Klp59D RNAi GL	35474	Bloomington Drosophila Stock Center	FBst0035474	kinesin motor
Klp61F RNAi HMS	33685	Bloomington Drosophila Stock Center	FBst0033685	kinesin motor
Klp61F RNAi GL	35804	Bloomington Drosophila Stock Center	FBst0035804	kinesin motor
Klp64D RNAi HMS	40945	Bloomington Drosophila Stock Center	FBst0040945	kinesin motor
Klp67A RNAi JF	27549	Bloomington Drosophila Stock Center	FBst0027549	kinesin motor					small cells
Klp67A RNAi HMJ	62383	Bloomington Drosophila Stock Center	FBst0062383	kinesin motor
Klp67A RNAi GL	35606	Bloomington Drosophila Stock Center	FBst0035606	kinesin motor
Klp67A RNAi GLV	36268	Bloomington Drosophila Stock Center	FBst0036268	kinesin motor
Klp68D RNAi JF	29410	Bloomington Drosophila Stock Center	FBst0029410	kinesin motor
Klp98A RNAi HMS	39037	Bloomington Drosophila Stock Center	FBst0039037	kinesin motor
Klp98A RNAi GL	50542	Bloomington Drosophila Stock Center	FBst0050542	kinesin motor
Klp98A RNAi GD	40603	Vienna Drosophila Resource Center	FBst0463652	kinesin motor
cmet RNAi GL	35816	Bloomington Drosophila Stock Center	FBst0035816	kinesin motor
cmet RNAi HMJ	54004	Bloomington Drosophila Stock Center	FBst0054004	kinesin motor					small cells
cos RNAi HMC	44472	Bloomington Drosophila Stock Center	FBst0044472	kinesin motor					small cells
ncd RNAi HMJ	58144	Bloomington Drosophila Stock Center	FBst0058144	kinesin motor
ncd RNAi GD	22570	Vienna Drosophila Resource Center	FBst0454597	kinesin motor
neb RNAi HM	28897	Bloomington Drosophila Stock Center	FBst0028897	kinesin motor
neb RNAi HMC	80389	Bloomington Drosophila Stock Center	FBst0080389	kinesin motor
pav RNAi HMJ	42573	Bloomington Drosophila Stock Center	FBst0042573	kinesin motor
pav RNAi GLV	35649	Bloomington Drosophila Stock Center	FBst0035649	kinesin motor
sub RNAi HM	28570	Bloomington Drosophila Stock Center	FBst0028570	kinesin motor
sub RNAi GL	36623	Bloomington Drosophila Stock Center	FBst0036623	kinesin motor
unc-104 RNAi HM	28951	Bloomington Drosophila Stock Center	FBst0028951	kinesin motor					small cells
unc-104 RNAi GL	43264	Bloomington Drosophila Stock Center	FBst0043264	kinesin motor
unc-104 RNAi HMC	53296	Bloomington Drosophila Stock Center	FBst0053296	kinesin motor
unc-104 RNAi HMJ	58083	Bloomington Drosophila Stock Center	FBst0058083	kinesin motor
unc-104 RNAi HMJ	58191	Bloomington Drosophila Stock Center	FBst0058191	kinesin motor
unc-104 RNAi GD	23465	Vienna Drosophila Resource Center	FBst0455027	kinesin motor
unc-104 RNAi GD	47171	Vienna Drosophila Resource Center	FBst0467113	kinesin motor
CG14535 RNAi HMJ	62335	Bloomington Drosophila Stock Center	FBst0062335	kinesin motor
CG14535 RNAi HMC	51936	Bloomington Drosophila Stock Center	FBst0051936	kinesin motor
CG14535 RNAi KK	108308	Vienna Drosophila Resource Center	FBst0480120	kinesin motor
Klc RNAi HMS	33934	Bloomington Drosophila Stock Center	FBst0033934	KLC
Klc RNAi HMS	42597	Bloomington Drosophila Stock Center	FBst0042597	KLC
Klc RNAi GL	36795	Bloomington Drosophila Stock Center	FBst0036795	KLC
Rab small GTPases
Rab1 RNAi JF	27299	Bloomington Drosophila Stock Center	FBst0027299	Rab small GTPase
Rab1 RNAi HMS	34670	Bloomington Drosophila Stock Center	FBst0034670	Rab small GTPase
Rab2 RNAi GD	34767	Vienna Drosophila Resource Center	FBst0460794	Rab small GTPase
Rab2 RNAi JF	28701	Bloomington Drosophila Stock Center	FBst0028701	Rab small GTPase
Rab3 RNAi JF	31691	Bloomington Drosophila Stock Center	FBst0031691	Rab small GTPase
Rab3 RNAi KK	100787	Vienna Drosophila Resource Center	FBst0472660	Rab small GTPase
Rab4 RNAi HMS	33757	Bloomington Drosophila Stock Center	FBst0033757	Rab small GTPase
Rab4 RNAi GD	24672	Vienna Drosophila Resource Center	FBst0455536	Rab small GTPase
Rab5 RNAi JF	30518	Bloomington Drosophila Stock Center	FBst0030518	Rab small GTPase
Rab5 RNAi GL	67877	Bloomington Drosophila Stock Center	FBst0067877	Rab small GTPase
Rab6 RNAi JF	27490	Bloomington Drosophila Stock Center	FBst0027490	Rab small GTPase
Rab6 RNAi KK	100774	Vienna Drosophila Resource Center	FBst0472647	Rab small GTPase
Rab7 RNAi JF	27051	Bloomington Drosophila Stock Center	FBst0027051	Rab small GTPase
Rab7 RNAi GD	40337	Vienna Drosophila Resource Center	FBst0463506	Rab small GTPase
Rab8 RNAi JF	27519	Bloomington Drosophila Stock Center	FBst0027519	Rab small GTPase
Rab8 RNAi GD	28092	Vienna Drosophila Resource Center	FBst0457287	Rab small GTPase
Rab9 RNAi JF	31688	Bloomington Drosophila Stock Center	FBst0031688	Rab small GTPase
Rab9 RNAi KK	107192	Vienna Drosophila Resource Center	FBst0479014	Rab small GTPase
Rab9D RNAi GD	49738	Vienna Drosophila Resource Center	FBst0468633	Rab small GTPase
Rab9Db RNAi HMS	38269	Bloomington Drosophila Stock Center	FBst0038269	Rab small GTPase
Rab9Db RNAi KK	109089	Vienna Drosophila Resource Center	FBst0480875	Rab small GTPase
Rab9Fb RNAi HMS	34374	Bloomington Drosophila Stock Center	FBst0034374	Rab small GTPase					small cells
Rab10 RNAi JF	26289	Bloomington Drosophila Stock Center	FBst0026289	Rab small GTPase
Rab10 RNAi KK	101454	Vienna Drosophila Resource Center	FBst0473327	Rab small GTPase
Rab11 RNAi JF	27730	Bloomington Drosophila Stock Center	FBst0027730	Rab small GTPase
Rab11 RNAi KK	108382	Vienna Drosophila Resource Center	FBst0480193	Rab small GTPase					weaker than Rab11 RNAi JF
Rab14 RNAi JF	28708	Bloomington Drosophila Stock Center	FBst0028708	Rab small GTPase
Rab14 RNAi KK	104392	Vienna Drosophila Resource Center	FBst0476250	Rab small GTPase
Rab18 RNAi JF	27665	Bloomington Drosophila Stock Center	FBst0027665	Rab small GTPase
Rab18 RNAi GD	40228	Vienna Drosophila Resource Center	FBst0463448	Rab small GTPase					less autophagosomes; small cells
Rab19 RNAi HMS	34607	Bloomington Drosophila Stock Center	FBst0034607	Rab small GTPase
Rab19 RNAi KK	103653	Vienna Drosophila Resource Center	FBst0475511	Rab small GTPase
Rab21 RNAi JF	29403	Bloomington Drosophila Stock Center	FBst0029403	Rab small GTPase
Rab21 RNAi GD	32941	Vienna Drosophila Resource Center	FBst0459849	Rab small GTPase
Rab23 RNAi JF	28025	Bloomington Drosophila Stock Center	FBst0028025	Rab small GTPase
Rab23 RNAi GD	13147	Vienna Drosophila Resource Center	FBst0450870	Rab small GTPase
Rab26 RNAi JF	31177	Bloomington Drosophila Stock Center	FBst0031177	Rab small GTPase
Rab26 RNAi KK	101330	Vienna Drosophila Resource Center	FBst0473203	Rab small GTPase
Rab27 RNAi GL	50537	Bloomington Drosophila Stock Center	FBst0050537	Rab small GTPase
Rab27 RNAi JF	31887	Bloomington Drosophila Stock Center	FBst0031887	Rab small GTPase
Rab30 RNAi JF	31120	Bloomington Drosophila Stock Center	FBst0031120	Rab small GTPase
Rab30 RNAi KK	110230	Vienna Drosophila Resource Center	FBst0481811	Rab small GTPase
Rab32 RNAi JF	28002	Bloomington Drosophila Stock Center	FBst0028002	Rab small GTPase
Rab32 RNAi KK	104348	Vienna Drosophila Resource Center	FBst0476206	Rab small GTPase
Rab35 RNAi JF	28342	Bloomington Drosophila Stock Center	FBst0028342	Rab small GTPase
Rab35 RNAi KK	101361	Vienna Drosophila Resource Center	FBst0473234	Rab small GTPase
Rab39 RNAi JF	25953	Bloomington Drosophila Stock Center	FBst0025953	Rab small GTPase
Rab39 RNAi GD	31665	Vienna Drosophila Resource Center	FBst0459139	Rab small GTPase					small cells
Rab40 RNAi JF	29579	Bloomington Drosophila Stock Center	FBst0029579	Rab small GTPase
Rab40 RNAi KK	110563	Vienna Drosophila Resource Center	FBst0482129	Rab small GTPase
RabX1 RNAi shRNA	330763	Vienna Drosophila Resource Center	FBst0494112	Rab small GTPase
RabX1 RNAi KK	103039	Vienna Drosophila Resource Center	FBst0474901	Rab small GTPase
RabX2 RNAi HMS	32360	Bloomington Drosophila Stock Center	FBst0032360	Rab small GTPase
RabX2 RNAi KK	103311	Vienna Drosophila Resource Center	FBst0475170	Rab small GTPase
RabX4 RNAi JF	28704	Bloomington Drosophila Stock Center	FBst0028704	Rab small GTPase
RabX4 RNAi HMS	44070	Bloomington Drosophila Stock Center	FBst0044070	Rab small GTPase
RabX5 RNAi JF	28045	Bloomington Drosophila Stock Center	FBst0028045	Rab small GTPase
RabX5 RNAi KK	103630	Vienna Drosophila Resource Center	FBst0475488	Rab small GTPase
RabX6 RNAi JF	26281	Bloomington Drosophila Stock Center	FBst0026281	Rab small GTPase
RabX6 RNAi GD	50817	Vienna Drosophila Resource Center	FBst0469219	Rab small GTPase
Small GTPase effectors, motor adaptors and regulators
Epg5 RNAi GL	35624	Bloomington Drosophila Stock Center	FBst0035624	Rab7 interactor
Epg5 RNAi KK	110420	Vienna Drosophila Resource Center	FBst0481992	Rab7 interactor					sometimes dispersed
Epg5 RNAi GD	17469	Vienna Drosophila Resource Center	FBst0452724	Rab7 interactor
Plekhm1 RNAi GD	42065	Vienna Drosophila Resource Center	FBst0464428	Rab7 interactor
Plekhm1 RNAi KK	108079	Vienna Drosophila Resource Center	FBst0479891	Rab7 interactor
Plekhm1 RNAi HMJ	HMJ23550	Fly Stocks of National Institute of Genetics (Nig-Fly)	FBst1084430	Rab7 interactor
DEF8 RNAi JF	28312	Bloomington Drosophila Stock Center	FBst0028312	Rab7 interactor					sometimes weakly dispersed
DEF8 RNAi R-3	11534R-3	Fly Stocks of National Institute of Genetics (Nig-Fly)	FBal0270900	Rab7 interactor
RilpL RNAi R-3	11448R-3	Fly Stocks of National Institute of Genetics (Nig-Fly)	FBal0270872	mammalian dynein activator; Rab7 interactor
Rubicon RNAi KK	109424	Vienna Drosophila Resource Center	FBst0481113	Rab7 interactor
Mon1 RNAi R-1	11926R-1	Fly Stocks of National Institute of Genetics (Nig-Fly)	FBal0271032	Rab7 GEF
Ccz1 RNAi GD	18479	Vienna Drosophila Resource Center	FBst0453144	Rab7 GEF
Rip11 RNAi shRNA	330492	Vienna Drosophila Resource Center	FBst0492207	Rab11 interactor
Rip11 RNAi HMS	38325	Bloomington Drosophila Stock Center	FBst0038325	Rab11 interactor
Hook RNAi HMC	64663	Bloomington Drosophila Stock Center	FBst0064663	mammalian dynein activator; Rab11 interactor
Hook RNAi GD	35483	Vienna Drosophila Resource Center	FBst0461178	mammalian dynein activator; Rab11 interactor
nuf RNAi JF	31493	Bloomington Drosophila Stock Center	FBst0031493	mammalian dynein activator; Rab11 interactor
nuf RNAi GD	28069	Vienna Drosophila Resource Center	FBst0457276	mammalian dynein activator; Rab11 interactor
nuf RNAi KK	104172	Vienna Drosophila Resource Center	FBst0476030	mammalian dynein activator; Rab11 interactor
Sbf RNAi GD	22317	Vienna Drosophila Resource Center	FBst0454518	Rab11 interactor
spn-F RNAi GD	17015	Vienna Drosophila Resource Center	FBst0452498	Rab11 interactor
spn-F RNAi KK	107850	Vienna Drosophila Resource Center	FBst0479663	Rab11 interactor
ema RNAi HMC	51711	Bloomington Drosophila Stock Center	FBst0051711	Rab39 interactor
ema RNAi HMC	51426	Bloomington Drosophila Stock Center	FBst0051426	Rab39 interactor
LRR RNAi HMS	41686	Bloomington Drosophila Stock Center	FBst0041686	Rab39 interactor
prd1 RNAi KK	108557	Vienna Drosophila Resource Center	FBst0480367	Arl8 interactor
mv RNAi KK	105417	Vienna Drosophila Resource Center	FBst0477244	Rab2 interactor
mv RNAi KK	109676	Vienna Drosophila Resource Center	FBst0481340	Rab2 interactor
BicD RNAi HM	28571	Bloomington Drosophila Stock Center	FBst0028571	mammalian dynein activator; Rab2/Rab39 interactor
BicD RNAi GL	35405	Bloomington Drosophila Stock Center	FBst0035405	mammalian dynein activator; Rab2/Rab39 interactor					small cells
BicD RNAi HMS	42929	Bloomington Drosophila Stock Center	FBst0042929	mammalian dynein activator; Rab2/Rab39 interactor
BicD RNAi GD	27683	Vienna Drosophila Resource Center	FBst0457081	mammalian dynein activator; Rab2/Rab39 interactor
BicD RNAi KK	108084	Vienna Drosophila Resource Center	FBst0479896	mammalian dynein activator; Rab2/Rab39 interactor
Ninein RNAi HMJ	62414	Bloomington Drosophila Stock Center	FBst0062414	mammalian dynein activator
milt RNAi JF	28385	Bloomington Drosophila Stock Center	FBst0028385	mammalian dynein activator
milt RNAi HMC	44477	Bloomington Drosophila Stock Center	FBst0044477	mammalian dynein activator
Spindly RNAi HMS	34933	Bloomington Drosophila Stock Center	FBst0034933	mammalian dynein activator
Girdin RNAi HMS	67960	Bloomington Drosophila Stock Center	FBst0067960	mammalian dynein activator candidate
Lis-1 RNAi JF	28663	Bloomington Drosophila Stock Center	FBst0028663	dynein regulator
Others
αTub84B RNAi JF	31389	Bloomington Drosophila Stock Center	FBst0031389	microtubule subunit
βTub56D RNAi HMC	65028	Bloomington Drosophila Stock Center	FBst0065028	microtubule subunit
Shot RNAi JF	28336	Bloomington Drosophila Stock Center	FBst0028336	spectraplakin, MTOC component
Shot RNAi GL	41858	Bloomington Drosophila Stock Center	FBst0041858	spectraplakin, MTOC component
Shot RNAi HMJ	64041	Bloomington Drosophila Stock Center	FBst0064041	spectraplakin, MTOC component
Atg8a RNAi KK	109654	Vienna Drosophila Resource Center	FBst0481318	autophagosomal protein
Atg1 RNAi GL	35177	Bloomington Drosophila Stock Center	FBst0035177	autophagosome biogenesis regulator
Arl8 RNAi R-2	7891R-2	Fly Stocks of National Institute of Genetics (Nig-Fly)	FBal0275763	lysosomal small GTPase
Combined RNAi lines
DCTN1-p150 RNAi GD; Klc RNAi HMS	3785; 33934	Vienna Drosophila Resource Center; Bloomington Drosophila Stock Center	FBst0462197; FBst0033934	dynactin-kinesin double RNAi
DCTN2-p50 RNAi HMJ; Khc RNAi JF	63693; 25898	Bloomington Drosophila Stock Center	FBst0063693; FBst0025898	dynactin-kinesin double RNAi					sometimes a perinuclear and a peripheral subset
Plekhm1 RNAi GD; DEF8 RNAi JF	42065; 28312	Vienna Drosophila Resource Center; Bloomington Drosophila Stock Center	FBst0464428; FBst0028312	Rab7 interactor double RNAi
DCTN1-p150 RNAi GD; UAS-Khc-nod-LacZ	3785; 9912	Vienna Drosophila Resource Center; Bloomington Drosophila Stock Center	FBst0462197; FBst0009912	dynactin RNAi; minus end reporter					sometimes a peripheral subset
Overexpression lines
UAS-Khc-nod-LacZ	9912	Bloomington Drosophila Stock Center	FBst0009912	minus end reporter					not equally distributed around the nucleus
UAS-Klp98A-3xHA	F001727	FlyORF	FBst0500838	kinesin motor
UAS-Klp67A-3xHA	F001232	FlyORF	FBst0500800	kinesin motor
UAS-GFP-DCTN1-p150	29982	Bloomington Drosophila Stock Center	FBst0029982	dynactin					sometimes peripheral
UAS-GFP-DCTN1-p150	29983	Bloomington Drosophila Stock Center	FBst0029983	dynactin					sometimes peripheral
UAS-DCTN1-p150Δ	51645	Bloomington Drosophila Stock Center	FBst0051645	dominant negative dynactin
UAS-DCTN2-p50	8784	Bloomington Drosophila Stock Center	FBst0008784	dynactin
UAS-YFP-Rab2	23246	Bloomington Drosophila Stock Center	FBst0023246	Rab small GTPase					on autophagosomes
UAS-YFP-Rab2[Q65L]	9761	Bloomington Drosophila Stock Center	FBst0009761	constitutively active Rab small GTPase					on autophagosomes
UAS-GFP-Rab5	43336	Bloomington Drosophila Stock Center	FBst0043336	Rab small GTPase
UAS-YFP-Rab5[Q88L]	9774	Bloomington Drosophila Stock Center	FBst0009774	constitutively active Rab small GTPase
UAS-YFP-Rab7	23641	Bloomington Drosophila Stock Center	FBst0023641	Rab small GTPase					on autophagosomes
UAS-YFP-Rab7[Q67L]	24103	Bloomington Drosophila Stock Center	FBst0024103	constitutively active Rab small GTPase					on autophagosomes
UAS-YFP-Rab11	50782	Bloomington Drosophila Stock Center	FBst0050782	Rab small GTPase
UAS-YFP-Rab11[Q70L]	23260	Bloomington Drosophila Stock Center	FBst0023260	constitutively active Rab small GTPase
UAS-YFP-Rab14	9793	Bloomington Drosophila Stock Center	FBst0009793	Rab small GTPase
UAS-YFP-Rab39	9825	Bloomington Drosophila Stock Center	FBst0009825	Rab small GTPase					on autophagosomes
UAS-YFP-Rab39[Q69L]	9822	Bloomington Drosophila Stock Center	FBst0009822	constitutively active Rab small GTPase
UAS-YFP-Rab7; Epg5 RNAi GL	23641; 35624	Bloomington Drosophila Stock Center	FBst0023641; FBst0035624	Rab small GTPase; Rab7 interactor					on autophagosomes
