## Supplementary Table 2 (xlsx) for "The Rab7-Epg5 and Rab39-ema modules cooperatively position autophagosomes for efficient lysosomal fusions"

### Sheet: Genotypes
Figure	Panel	Genotype
Figure 1	B	hs-Flp / +; UAS-DCR2, UAS-Vps16A RNAi / +; actin>CD2>Gal4, r4-mCherry-Atg8a, UAS-GFPnls / UAS-pLUC RNAi
	C	hs-Flp / +; UAS-DCR2, UAS-Vps16A RNAi / +; actin>CD2>Gal4, UAS-GFPnls / UAS-pLUC RNAi
	D	hs-Flp / +; UAS-DCR2, UAS-Vps16A RNAi / +; actin>CD2>Gal4, r4-mCherry-Atg8a, UAS-GFPnls / UAS-αTub84B RNAi
	E	hs-Flp / +; UAS-DCR2, UAS-Vps16A RNAi / UAS-βTub56D RNAi; actin>CD2>Gal4, r4-mCherry-Atg8a, UAS-GFPnls / +
	J	hs-Flp / +; UAS-DCR2, UAS-Vps16A RNAi / +; actin>CD2>Gal4, r4-mCherry-Atg8a, UAS-GFPnls / UAS-Shot RNAi/1
	L	hs-Flp / +; UAS-DCR2, UAS-Vps16A RNAi / +; actin>CD2>Gal4, UAS-GFPnls / UAS-Khc-nod-LacZ
	M	hs-Flp / hs-Flp; UAS-DCR2, UAS-Vps16A RNAi / UAS-DCR2, UAS-Vps16A RNAi; actin>CD2>Gal4, UAS-GFPnls / TM3
	N	hs-Flp / +; UAS-DCR2, UAS-Vps16A RNAi / +; actin>CD2>Gal4, UAS-GFPnls / UAS-Shot RNAi/1
	O	hs-Flp / +; UAS-DCR2 / UAS-Shot RNAi/3; actin>CD2>Gal4, UAS-GFPnls / UAS-Khc-nod-LacZ
	P	hs-Flp / +; UAS-DCR2, UAS-Vps16A RNAi / UAS-Shot RNAi/3; actin>CD2>Gal4, UAS-GFPnls / UAS-Khc-nod-LacZ
Figure 2	A	hs-Flp / +; UAS-DCR2, UAS-Vps16A RNAi / +; actin>CD2>Gal4, r4-mCherry-Atg8a, UAS-GFPnls / UAS-Dhc64C RNAi/1
	B	hs-Flp / +; UAS-DCR2, UAS-Vps16A RNAi / +; actin>CD2>Gal4, r4-mCherry-Atg8a, UAS-GFPnls / UAS-sw RNAi
	C	hs-Flp / +; UAS-DCR2, UAS-Vps16A RNAi / +; actin>CD2>Gal4, r4-mCherry-Atg8a, UAS-GFPnls / UAS-Dlic RNAi
	D	hs-Flp / +; UAS-DCR2, UAS-Vps16A RNAi / +; actin>CD2>Gal4, r4-mCherry-Atg8a, UAS-GFPnls / UAS-robl RNAi
	E	hs-Flp / +; UAS-DCR2, UAS-Vps16A RNAi / UAS-DCTN1-p150 RNAi/1; actin>CD2>Gal4, r4-mCherry-Atg8a, UAS-GFPnls / +
	F	hs-Flp / +; UAS-DCR2, UAS-Vps16A RNAi / UAS-DCTN2-p150 RNAi/1; actin>CD2>Gal4, r4-mCherry-Atg8a, UAS-GFPnls / +
	G	hs-Flp / +; UAS-DCR2, UAS-Vps16A RNAi / UAS-DCTN4-p62 RNAi; actin>CD2>Gal4, r4-mCherry-Atg8a, UAS-GFPnls / +
	H	hs-Flp / +; UAS-DCR2, UAS-Vps16A RNAi / +; actin>CD2>Gal4, r4-mCherry-Atg8a, UAS-GFPnls / UAS-Khc RNAi
	I	hs-Flp / +; UAS-DCR2, UAS-Vps16A RNAi / +; actin>CD2>Gal4, r4-mCherry-Atg8a, UAS-GFPnls / UAS-Klc RNAi
Figure 3	A	hs-Flp / +; UAS-DCR2, UAS-Vps16A RNAi / +; actin>CD2>Gal4, r4-mCherry-Atg8a, UAS-GFPnls / UAS-Klp98A-3xHA
	B	hs-Flp / +; UAS-DCR2, UAS-Vps16A RNAi / +; actin>CD2>Gal4, r4-mCherry-Atg8a, UAS-GFPnls / UAS-Klp67A-3xHA
	C	hs-Flp / +; UAS-DCR2, UAS-Vps16A RNAi / UAS-DCTN1-p150 RNAi/1; actin>CD2>Gal4, r4-mCherry-Atg8a, UAS-GFPnls / UAS-Klc RNAi
	D	hs-Flp / +; UAS-DCR2, UAS-Vps16A RNAi / +; actin>CD2>Gal4, r4-mCherry-Atg8a, UAS-GFPnls / UAS-Khc-nod-LacZ
	E	hs-Flp / +; UAS-DCR2, UAS-Vps16A RNAi / UAS-DCTN1-p150 RNAi/1; actin>CD2>Gal4, r4-mCherry-Atg8a, UAS-GFPnls / UAS-Khc-nod-LacZ
	G	hs-Flp / +; UAS-DCR2 / +; actin>CD2>Gal4, UAS-GFPnls / UAS-Klp98A-3xHA
	H	hs-Flp / +; UAS-DCR2, UAS-Vps16A RNAi / +; actin>CD2>Gal4, UAS-GFPnls / UAS-Klp98A-3xHA
Figure 4	A	hs-Flp / +; UAS-DCR2, UAS-Vps16A RNAi / +; actin>CD2>Gal4, r4-mCherry-Atg8a, UAS-GFPnls / UAS-Rab7 RNAi
	B	hs-Flp / +; UAS-DCR2, UAS-Vps16A RNAi / +; actin>CD2>Gal4, r4-mCherry-Atg8a, UAS-GFPnls / UAS-Epg5 RNAi
	C	hs-Flp / +; UAS-DCR2, UAS-Vps16A RNAi / +; actin>CD2>Gal4, r4-mCherry-Atg8a, UAS-GFPnls / UAS-Mon1 RNAi
	D	hs-Flp / +; UAS-DCR2, UAS-Vps16A RNAi / +; actin>CD2>Gal4, r4-mCherry-Atg8a, UAS-GFPnls / UAS-Ccz1 RNAi
	E	hs-Flp / +; UAS-DCR2, UAS-Vps16A RNAi / +; actin>CD2>Gal4, r4-mCherry-Atg8a, UAS-GFPnls / UAS-Rab39 RNAi/1
	F	hs-Flp / +; UAS-DCR2, UAS-Vps16A RNAi / UAS-ema RNAi; actin>CD2>Gal4, r4-mCherry-Atg8a, UAS-GFPnls / +
	G	hs-Flp / +; UAS-DCR2, UAS-Vps16A RNAi / UAS-Plekhm1 RNAi; actin>CD2>Gal4, r4-mCherry-Atg8a, UAS-GFPnls / +
	H	hs-Flp / +; UAS-DCR2, UAS-Vps16A RNAi / UAS-prd1 RNAi; actin>CD2>Gal4, r4-mCherry-Atg8a, UAS-GFPnls / +
Figure 5	A	hs-Flp / +; UAS-DCR2, UAS-Vps16A RNAi / +; actin>CD2>Gal4, UAS-GFPnls / UAS-Epg5 RNAi
	B	hs-Flp / +; UAS-DCR2, UAS-Vps16A RNAi / +; actin>CD2>Gal4, UAS-GFPnls / UAS-Epg5 RNAi
	C	hs-Flp / +; UAS-DCR2, UAS-Vps16A RNAi / UAS-YFP-Rab7; actin>CD2>Gal4, r4-mCherry-Atg8a, UAS-GFPnls / UAS-Epg5 RNAi
	D	hs-Flp / +; UAS-DCR2, UAS-Vps16A RNAi / +; actin>CD2>Gal4, UAS-GFPnls / UAS-Epg5 RNAi
	I	Epg5-9xHA (S2R+ cells)
	J	Epg5-9xHA (S2R+ cells)
Figure 6	A	hs-Flp / +; UAS-Snap29 RNAi / +; actin>CD2>Gal4, r4-mCherry-Atg8a, UAS-GFPnls / UAS-pLUC RNAi
	B	hs-Flp / +; UAS-Snap29 RNAi / +; actin>CD2>Gal4, r4-mCherry-Atg8a, UAS-GFPnls / UAS-Shot RNAi/2
	C	hs-Flp / +; UAS-Snap29 RNAi / +; actin>CD2>Gal4, r4-mCherry-Atg8a, UAS-GFPnls / UAS-Dhc64C RNAi/1
	D	hs-Flp / +; UAS-Snap29 RNAi / +; actin>CD2>Gal4, r4-mCherry-Atg8a, UAS-GFPnls / UAS-Khc RNAi
	E	hs-Flp / +; UAS-Snap29 RNAi / +; actin>CD2>Gal4, r4-mCherry-Atg8a, UAS-GFPnls / UAS-Rab7 RNAi
	F	hs-Flp / +; UAS-Snap29 RNAi / +; actin>CD2>Gal4, r4-mCherry-Atg8a, UAS-GFPnls / UAS-Epg5 RNAi
	G	hs-Flp / +; UAS-Snap29 RNAi / +; actin>CD2>Gal4, r4-mCherry-Atg8a, UAS-GFPnls / UAS-Rab39 RNAi/1
	H	hs-Flp / +; UAS-Snap29 RNAi / UAS-ema RNAi; actin>CD2>Gal4, r4-mCherry-Atg8a, UAS-GFPnls / +
Figure 7	A	hs-Flp / +; UAS-DCR2, UAS-Vps16A RNAi / +; actin>CD2>Gal4, UAS-GFPnls / UAS-pLUC RNAi
	B	hs-Flp / +; UAS-DCR2, UAS-Vps16A RNAi / +; actin>CD2>Gal4, UAS-GFPnls / UAS-Shot RNAi/1
	C	hs-Flp / +; UAS-DCR2, UAS-Vps16A RNAi / +; actin>CD2>Gal4, UAS-GFPnls / UAS-Epg5 RNAi
	D	hs-Flp / +; UAS-DCR2, UAS-Vps16A RNAi / +; actin>CD2>Gal4, UAS-GFPnls / UAS-Dhc64C RNAi/1
	E	hs-Flp / +; UAS-DCR2, UAS-Vps16A RNAi / +; actin>CD2>Gal4, UAS-GFPnls / UAS-Khc RNAi
	F	hs-Flp / +; UAS-DCR2, UAS-Vps16A RNAi / +; actin>CD2>Gal4, UAS-GFPnls / UAS-Rab7 RNAi
	G	hs-Flp / +; UAS-DCR2, UAS-Vps16A RNAi / +; actin>CD2>Gal4, UAS-GFPnls / UAS-Rab39 RNAi/1
	H	hs-Flp / +; UAS-DCR2, UAS-Vps16A RNAi / UAS-ema RNAi; actin>CD2>Gal4, UAS-GFPnls / +
	I	hs-Flp / +; UAS-DCR2, UAS-Vps16A RNAi / +; actin>CD2>Gal4, UAS-GFPnls / UAS-Rab2 RNAi
	J	hs-Flp / +; UAS-DCR2, UAS-Vps16A RNAi / +; actin>CD2>Gal4, UAS-GFPnls / UAS-Arl8 RNAi
Figure 8	A	hs-Flp / +; 3xmCherry-Atg8a, UAS-2xEGFP / +; actin>CD2>Gal4, UAS-DCR2 / UAS-pLUC RNAi
	B	hs-Flp / +; 3xmCherry-Atg8a, UAS-2xEGFP / +; actin>CD2>Gal4, UAS-DCR2 / UAS-Epg5 RNAi
	C	hs-Flp / +; UAS-DCR2 / +; actin>CD2>Gal4, UAS-GFPnls / UAS-Epg5 RNAi
	D	hs-Flp / +; UAS-DCR2 / +; actin>CD2>Gal4, UAS-GFPnls / UAS-Epg5 RNAi
Figure 9	A	hs-Flp / +; 3xmCherry-Atg8a, UAS-2xEGFP / +; actin>CD2>Gal4, UAS-DCR2 / UAS-Dhc64C RNAi/1
	B	hs-Flp / +; 3xmCherry-Atg8a, UAS-2xEGFP / +; actin>CD2>Gal4, UAS-DCR2 / UAS-sw RNAi
	C	hs-Flp / +; 3xmCherry-Atg8a, UAS-2xEGFP / +; actin>CD2>Gal4, UAS-DCR2 / UAS-Dlic RNAi
	D	hs-Flp / +; 3xmCherry-Atg8a, UAS-2xEGFP / +; actin>CD2>Gal4, UAS-DCR2 / UAS-robl RNAi
	E	hs-Flp / +; 3xmCherry-Atg8a, UAS-2xEGFP / UAS-DCTN1-p150 RNAi/1; actin>CD2>Gal4, UAS-DCR2 / +
	F	hs-Flp / +; 3xmCherry-Atg8a, UAS-2xEGFP / +; actin>CD2>Gal4, UAS-DCR2 / UAS-Khc RNAi
	G	hs-Flp / +; 3xmCherry-Atg8a, UAS-2xEGFP / +; actin>CD2>Gal4, UAS-DCR2 / UAS-Klc RNAi
	H	hs-Flp / +; 3xmCherry-Atg8a, UAS-2xEGFP / +; actin>CD2>Gal4, UAS-DCR2 / UAS-Shot RNAi/1
Figure 10	A	hs-Flp / +; 3xmCherry-Atg8a, UAS-2xEGFP / +; actin>CD2>Gal4, UAS-DCR2 / UAS-pLUC RNAi
	B	hs-Flp / +; 3xmCherry-Atg8a, UAS-2xEGFP / +; actin>CD2>Gal4, UAS-DCR2 / UAS-Shot RNAi/1
	C	hs-Flp / +; 3xmCherry-Atg8a, UAS-2xEGFP / +; actin>CD2>Gal4, UAS-DCR2 / UAS-Khc RNAi
	D	hs-Flp / +; 3xmCherry-Atg8a, UAS-2xEGFP / +; actin>CD2>Gal4, UAS-DCR2 / UAS-Dhc64C RNAi/1
	E	hs-Flp / +; 3xmCherry-Atg8a, UAS-2xEGFP / UAS-DCTN1-p150 RNAi/1; actin>CD2>Gal4, UAS-DCR2 / +
	F	hs-Flp / +; 3xmCherry-Atg8a, UAS-2xEGFP / +; actin>CD2>Gal4, UAS-DCR2 / UAS-Rab7 RNAi
	G	hs-Flp / +; 3xmCherry-Atg8a, UAS-2xEGFP / +; actin>CD2>Gal4, UAS-DCR2 / UAS-Epg5 RNAi
Figure 1—figure supplement 1	A	hs-Flp / +; UAS-DCR2, UAS-Vps16A RNAi / +; actin>CD2>Gal4, UAS-GFPnls / UAS-pLUC RNAi
	B	hs-Flp / +; UAS-DCR2, UAS-Vps16A RNAi / +; actin>CD2>Gal4, UAS-GFPnls / UAS-pLUC RNAi
	C	hs-Flp / hs-Flp; UAS-DCR2, UAS-Vps16A RNAi / UAS-DCR2, UAS-Vps16A RNAi; actin>CD2>Gal4, UAS-GFPnls / TM3
	D	hs-Flp / +; UAS-DCR2, UAS-Vps16A RNAi / UAS-Atg8a RNAi; actin>CD2>Gal4, r4-mCherry-Atg8a, UAS-GFPnls / +
	E	hs-Flp / +; UAS-DCR2, UAS-Vps16A RNAi / +; actin>CD2>Gal4, r4-mCherry-Atg8a, UAS-GFPnls / UAS-Atg1 RNAi
	F	hs-Flp / +; UAS-DCR2, UAS-Vps16A RNAi / +; actin>CD2>Gal4, r4-mCherry-Atg8a, UAS-GFPnls / UAS-Shot RNAi/2
	G	hs-Flp / +; UAS-DCR2, UAS-Vps16A RNAi / UAS-Shot RNAi/3; actin>CD2>Gal4, r4-mCherry-Atg8a, UAS-GFPnls / +
Figure 2—figure supplement 1	A	hs-Flp / +; UAS-DCR2, UAS-Vps16A RNAi / +; actin>CD2>Gal4, r4-mCherry-Atg8a, UAS-GFPnls / UAS-Dhc64C RNAi/2
	B	hs-Flp / +; UAS-DCR2, UAS-Vps16A RNAi / +; actin>CD2>Gal4, r4-mCherry-Atg8a, UAS-GFPnls / UAS-DCTN1-p150 RNAi/2
	C	hs-Flp / +; UAS-DCR2, UAS-Vps16A RNAi / +; actin>CD2>Gal4, r4-mCherry-Atg8a, UAS-GFPnls / UAS-DCTN2-p50 RNAi/2
	D	hs-Flp / +; UAS-DCR2, UAS-Vps16A RNAi / +; actin>CD2>Gal4, UAS-GFPnls / UAS-Dhc64C RNAi/1
	E	hs-Flp / +; UAS-DCR2, UAS-Vps16A RNAi / +; actin>CD2>Gal4, UAS-GFPnls / UAS-Dlic RNAi
	F	hs-Flp / +; UAS-DCR2, UAS-Vps16A RNAi / UAS-DCTN1-p150 RNAi/1; actin>CD2>Gal4, UAS-GFPnls / +
	G	hs-Flp / +; UAS-DCR2, UAS-Vps16A RNAi / +; actin>CD2>Gal4, UAS-GFPnls / UAS-Dhc64C RNAi/1
	H	hs-Flp / +; UAS-DCR2, UAS-Vps16A RNAi / +; actin>CD2>Gal4, UAS-GFPnls / UAS-Dlic RNAi
	I	hs-Flp / +; UAS-DCR2, UAS-Vps16A RNAi / UAS-DCTN1-p150 RNAi/1; actin>CD2>Gal4, UAS-GFPnls / +
	J	hs-Flp / +; UAS-DCR2, UAS-Vps16A RNAi / UAS-DCTN1-p150Δ; actin>CD2>Gal4, r4-mCherry-Atg8a, UAS-GFPnls / +
	K	hs-Flp / +; UAS-DCR2, UAS-Vps16A RNAi / UAS-DCTN2-p50; actin>CD2>Gal4, r4-mCherry-Atg8a, UAS-GFPnls / +
	L	hs-Flp / +; UAS-DCR2, UAS-Vps16A RNAi / UAS-Dlc90F RNAi; actin>CD2>Gal4, r4-mCherry-Atg8a, UAS-GFPnls / +
	M	hs-Flp / +; UAS-DCR2, UAS-Vps16A RNAi / +; actin>CD2>Gal4, r4-mCherry-Atg8a, UAS-GFPnls / UAS-cpa RNAi
	N	hs-Flp / +; UAS-DCR2, UAS-Vps16A RNAi / UAS-Girdin RNAi; actin>CD2>Gal4, r4-mCherry-Atg8a, UAS-GFPnls / +
	O	hs-Flp / +; UAS-DCR2, UAS-Vps16A RNAi / +; actin>CD2>Gal4, r4-mCherry-Atg8a, UAS-GFPnls / UAS-Lis-1 RNAi
	P	hs-Flp / +; UAS-DCR2, UAS-Vps16A RNAi / +; actin>CD2>Gal4, UAS-GFPnls / UAS-Khc RNAi
	Q	hs-Flp / +; UAS-DCR2, UAS-Vps16A RNAi / +; actin>CD2>Gal4, UAS-GFPnls / UAS-Klc RNAi
Figure 4—figure supplement 1	A	hs-Flp / +; UAS-DCR2, UAS-Vps16A RNAi / UAS-Rab39 RNAi/2; actin>CD2>Gal4, r4-mCherry-Atg8a, UAS-GFPnls / +
	B	hs-Flp / +; UAS-DCR2, UAS-Vps16A RNAi / +; actin>CD2>Gal4, UAS-GFPnls / UAS-Rab7 RNAi
	C	hs-Flp / +; UAS-DCR2, UAS-Vps16A RNAi / +; actin>CD2>Gal4, UAS-GFPnls / UAS-Rab39 RNAi/1
	D	hs-Flp / +; UAS-DCR2, UAS-Vps16A RNAi / UAS-ema RNAi; actin>CD2>Gal4, UAS-GFPnls / +
	E	hs-Flp / +; UAS-DCR2, UAS-Vps16A RNAi / +; actin>CD2>Gal4, UAS-GFPnls / UAS-Rab7 RNAi
	F	hs-Flp / +; UAS-DCR2, UAS-Vps16A RNAi / +; actin>CD2>Gal4, UAS-GFPnls / UAS-Rab39 RNAi/1
Figure 4—figure supplement 2	A	hs-Flp / +; UAS-DCR2, UAS-Vps16A RNAi / +; actin>CD2>Gal4, r4-mCherry-Atg8a, UAS-GFPnls / UAS-Rab2 RNAi
	B	hs-Flp / +; UAS-DCR2, UAS-Vps16A RNAi / +; actin>CD2>Gal4, r4-mCherry-Atg8a, UAS-GFPnls / UAS-Rab5 RNAi
	C	hs-Flp / +; UAS-DCR2, UAS-Vps16A RNAi / +; actin>CD2>Gal4, r4-mCherry-Atg8a, UAS-GFPnls / UAS-Rab14 RNAi
	D	hs-Flp / +; UAS-DCR2, UAS-Vps16A RNAi / +; actin>CD2>Gal4, r4-mCherry-Atg8a, UAS-GFPnls / UAS-Arl8 RNAi
	E	hs-Flp / +; UAS-DCR2, UAS-Vps16A RNAi / +; actin>CD2>Gal4, r4-mCherry-Atg8a, UAS-GFPnls / UAS-Rab11 RNAi
	F	hs-Flp / +; UAS-DCR2, UAS-Vps16A RNAi / +; actin>CD2>Gal4, UAS-GFPnls / UAS-Rab11 RNAi
Figure 4—figure supplement 3	A	hs-Flp / +; UAS-DCR2, UAS-Vps16A RNAi / UAS-YFP-Rab7; actin>CD2>Gal4, r4-mCherry-Atg8a, UAS-GFPnls / +
	B	hs-Flp / +; UAS-DCR2, UAS-Vps16A RNAi / UAS-YFP-Rab7[Q67L]; actin>CD2>Gal4, r4-mCherry-Atg8a, UAS-GFPnls / +
	C	hs-Flp / +; UAS-DCR2, UAS-Vps16A RNAi / +; actin>CD2>Gal4, r4-mCherry-Atg8a, UAS-GFPnls / UAS-pLUC RNAi
	D	hs-Flp / +; UAS-DCR2, UAS-Vps16A RNAi / +; actin>CD2>Gal4, r4-mCherry-Atg8a, UAS-GFPnls / UAS-YFP-Rab2
	E	hs-Flp / +; UAS-DCR2, UAS-Vps16A RNAi / UAS-YFP-Rab2[Q65L]; actin>CD2>Gal4, r4-mCherry-Atg8a, UAS-GFPnls / +
	F	hs-Flp / +; UAS-DCR2, UAS-Vps16A RNAi / UAS-YFP-Rab39; actin>CD2>Gal4, r4-mCherry-Atg8a, UAS-GFPnls / +
	G	hs-Flp / UAS-YFP-Rab39[Q69L]; UAS-DCR2, UAS-Vps16A RNAi / +; actin>CD2>Gal4, r4-mCherry-Atg8a, UAS-GFPnls / +
	H	hs-Flp / +; UAS-DCR2, UAS-Vps16A RNAi / UAS-YFP-Rab11; actin>CD2>Gal4, r4-mCherry-Atg8a, UAS-GFPnls / +
	I	hs-Flp / +; UAS-DCR2, UAS-Vps16A RNAi / UAS-YFP-Rab11[Q70L]; actin>CD2>Gal4, r4-mCherry-Atg8a, UAS-GFPnls / +
	J	hs-Flp / +; UAS-DCR2, UAS-Vps16A RNAi / +; actin>CD2>Gal4, r4-mCherry-Atg8a, UAS-GFPnls / UAS-GFP-Rab5
	K	hs-Flp / +; UAS-DCR2, UAS-Vps16A RNAi / UAS-YFP-Rab5[Q88L]; actin>CD2>Gal4, r4-mCherry-Atg8a, UAS-GFPnls / +
	L	hs-Flp / +; UAS-DCR2, UAS-Vps16A RNAi / UAS-YFP-Rab14; actin>CD2>Gal4, r4-mCherry-Atg8a, UAS-GFPnls / +
Figure 5—figure supplement 1	A	UAS-DCR2 / +; prospero-Gal4 / UAS-pLUC RNAi
	B	UAS-DCR2 / +; prospero-Gal4 / UAS-Epg5 RNAi
	C	UAS-GFP-myc-2xFYVE / +; prospero-Gal4 / UAS-pLUC RNAi
	D	UAS-GFP-myc-2xFYVE / +; prospero-Gal4 / UAS-Epg5 RNAi
	L	UAS-DCR2 / +; prospero-Gal4 / UAS-pLUC RNAi
	M	UAS-DCR2 / +; prospero-Gal4 / UAS-Epg5 RNAi
Figure 9—figure supplement 1	A	hs-Flp / +; 3xmCherry-Atg8a, UAS-2xEGFP / +; actin>CD2>Gal4, UAS-DCR2 / UAS-Rab7 RNAi
	B	hs-Flp / +; 3xmCherry-Atg8a, UAS-2xEGFP / +; actin>CD2>Gal4, UAS-DCR2 / UAS-Rab39 RNAi/1
	C	hs-Flp / +; 3xmCherry-Atg8a, UAS-2xEGFP / UAS-ema RNAi; actin>CD2>Gal4, UAS-DCR2 / +
Figure 10—figure supplement 1	A	hs-Flp / +; 3xmCherry-Atg8a, UAS-GFP-Lamp1 / +; actin>CD2>Gal4, UAS-DCR2 / UAS-pLUC RNAi
	B	hs-Flp / +; 3xmCherry-Atg8a, UAS-GFP-Lamp1 / +; actin>CD2>Gal4, UAS-DCR2 / UAS-Shot RNAi/1
	C	hs-Flp / +; 3xmCherry-Atg8a, UAS-GFP-Lamp1 / +; actin>CD2>Gal4, UAS-DCR2 / UAS-Khc RNAi
	D	hs-Flp / +; 3xmCherry-Atg8a, UAS-GFP-Lamp1 / +; actin>CD2>Gal4, UAS-DCR2 / UAS-Dhc64C RNAi/1
	E	hs-Flp / +; 3xmCherry-Atg8a, UAS-GFP-Lamp1 / +; actin>CD2>Gal4, UAS-DCR2 / UAS-Rab7 RNAi
	F	hs-Flp / +; 3xmCherry-Atg8a, UAS-GFP-Lamp1 / +; actin>CD2>Gal4, UAS-DCR2 / UAS-Epg5 RNAi
	H	hs-Flp / +; 3xmCherry-Atg8a, UAS-GFP-Lamp1 / UAS-Vps16A RNAi; actin>CD2>Gal4, UAS-DCR2 / +
Stocks used in the Figures
Stock	Stock #	Source	FlyBase ID
Figures
UAS-pLUC RNAi JF	31603	Bloomington Drosophila Stock Center	FBst0031603
UAS-Vps16A RNAi GD	23769	Vienna Drosophila Resource Center	FBst0455191
UAS-αTub84B RNAi JF	31389	Bloomington Drosophila Stock Center	FBst0031389
UAS-βTub56D RNAi HMC	65028	Bloomington Drosophila Stock Center	FBst0065028
UAS-Shot RNAi/1 JF	28336	Bloomington Drosophila Stock Center	FBst0028336
UAS-Shot RNAi/2 GL	41858	Bloomington Drosophila Stock Center	FBst0041858
UAS-Shot RNAi/3 HMJ	64041	Bloomington Drosophila Stock Center	FBst0064041
UAS-Khc-nod-LacZ	9912	Bloomington Drosophila Stock Center	FBst0009912
UAS-Dhc64C RNAi/1 HMS	36698	Bloomington Drosophila Stock Center	FBst0036698
UAS-Dhc64C RNAi/2 JF	28749	Bloomington Drosophila Stock Center	FBst0028749
UAS-sw RNAi GD	48334	Vienna Drosophila Resource Center	FBst0467855
UAS-Dlic RNAi R-4	1938R-4	Fly Stocks of National Institute of Genetics (Nig-Fly)	FBal0272979
UAS-robl RNAi JF	31977	Bloomington Drosophila Stock Center	FBst0031977
UAS-DCTN1-p150 RNAi/1 GD	3785	Vienna Drosophila Resource Center	FBst0462197
UAS-DCTN1-p150 RNAi/2 JF	27721	Bloomington Drosophila Stock Center	FBst0027721
UAS-DCTN2-p50 RNAi/1 HMJ	63693	Bloomington Drosophila Stock Center	FBst0063693
UAS-DCTN2-p50 RNAi/2 HM	28596	Bloomington Drosophila Stock Center	FBst0028596
UAS-DCTN4-p62 RNAi HMJ	60499	Bloomington Drosophila Stock Center	FBst0060499
UAS-Khc RNAi JF	25898	Bloomington Drosophila Stock Center	FBst0025898
UAS-Klc RNAi HMS	33934	Bloomington Drosophila Stock Center	FBst0033934
UAS-Klp98A-3xHA	F001727	FlyORF	FBst0500838
UAS-Klp67A-3xHA	F001232	FlyORF	FBst0500800
UAS-Rab7 RNAi JF	27051	Bloomington Drosophila Stock Center	FBst0027051
UAS-Epg5 RNAi GL	35624	Bloomington Drosophila Stock Center	FBst0035624
UAS-Mon1 RNAi R-1	11926R-1	Fly Stocks of National Institute of Genetics (Nig-Fly)	FBal0271032
UAS-Ccz1 RNAi GD	18479	Vienna Drosophila Resource Center	FBst0453144
UAS-Rab39 RNAi/1 JF	25953	Bloomington Drosophila Stock Center	FBst0025953
UAS-Rab39 RNAi/2 GD	31665	Vienna Drosophila Resource Center	FBst0459139
UAS-ema RNAi HMC	51711	Bloomington Drosophila Stock Center	FBst0051711
UAS-Plekhm1 RNAi GD	42065	Vienna Drosophila Resource Center	FBst0464428
UAS-prd1 RNAi KK	108557	Vienna Drosophila Resource Center	FBst0480367
UAS-Atg8a RNAi KK	109654	Vienna Drosophila Resource Center	FBst0481318
UAS-Atg1 RNAi GL	35177	Bloomington Drosophila Stock Center	FBst0035177
UAS-DCTN1-p150Δ	51645	Bloomington Drosophila Stock Center	FBst0051645
UAS-DCTN2-p50	8784	Bloomington Drosophila Stock Center	FBst0008784
UAS-Dlc90F RNAi HMC	65189	Bloomington Drosophila Stock Center	FBst0065189
UAS-cpa RNAi HMS	41685	Bloomington Drosophila Stock Center	FBst0041685
UAS-Girdin RNAi HMS	67960	Bloomington Drosophila Stock Center	FBst0067960
UAS-Lis-1 RNAi JF	28663	Bloomington Drosophila Stock Center	FBst0028663
UAS-Rab2 RNAi GD	34767	Vienna Drosophila Resource Center	FBst0460794
UAS-Rab5 RNAi JF	30518	Bloomington Drosophila Stock Center	FBst0030518
UAS-Rab14 RNAi JF	28708	Bloomington Drosophila Stock Center	FBst0028708
UAS-Arl8 RNAi R-2	7891R-2	Fly Stocks of National Institute of Genetics (Nig-Fly)	FBal0275763
UAS-Rab11 RNAi JF	27730	Bloomington Drosophila Stock Center	FBst0027730
UAS-YFP-Rab7	23641	Bloomington Drosophila Stock Center	FBst0023641
UAS-YFP-Rab7[Q67L]	24103	Bloomington Drosophila Stock Center	FBst0024103
UAS-YFP-Rab2	23246	Bloomington Drosophila Stock Center	FBst0023246
UAS-YFP-Rab2[Q65L]	9761	Bloomington Drosophila Stock Center	FBst0009761
UAS-YFP-Rab39	9825	Bloomington Drosophila Stock Center	FBst0009825
UAS-YFP-Rab39[Q69L]	9822	Bloomington Drosophila Stock Center	FBst0009822
UAS-YFP-Rab11	50782	Bloomington Drosophila Stock Center	FBst0050782
UAS-YFP-Rab11[Q70L]	23260	Bloomington Drosophila Stock Center	FBst0023260
UAS-GFP-Rab5	43336	Bloomington Drosophila Stock Center	FBst0043336
UAS-YFP-Rab5[Q88L]	9774	Bloomington Drosophila Stock Center	FBst0009774
UAS-YFP-Rab14	9793	Bloomington Drosophila Stock Center	FBst0009793
UAS-Snap29 RNAi HMC	51893	Bloomington Drosophila Stock Center	FBst0051893
